# Decomposing a San Francisco Estuary microbiome using long read metagenomics reveals species and species- and strain-level dominance from picoeukaryotes to viruses

**DOI:** 10.1101/2023.06.30.547288

**Authors:** Lauren M. Lui, Torben N. Nielsen

## Abstract

Although long read sequencing has enabled obtaining high-quality and complete prokaryotic genomes from metagenomes, many challenges still remain to completely decompose a metagenome into its constituent genomes. These challenges include obtaining enough biomass, high-molecular weight DNA extraction, determining the appropriate depth of sequencing, and bioinformatics challenges to separate closely related genomes. This study focuses on decomposing an estuarine water metagenome from USGS Station 36 in the South San Francisco Bay into its constituent genomes and counting the number of organisms present. To achieve this, we developed a new bead-based DNA extraction method, a novel bin refinement method, and sequenced the sample with 150 Gbases of nanopore sequencing. With our results, we were able to estimate that there are ∼500 bacteria and archaeal species in our sample, obtain 68 high-quality bins (>90% complete, <5% contamination, ≤5 contigs, no contigs shorter than 100 Kbases, and all ribosomal and necessary tRNA genes). Since we pre-filtered the sample at 11μm and then collected directly on to a 0.1μm filter, we also obtained many contigs of picoeukaryotes, environmental DNA of larger eukaryotes such as mammals, complete mitochondrial and chloroplast genomes, and detected ∼40,000 viral populations. This deep analysis of the taxonomy of the sample down to the strain and individual contig level allowed us to find that among picoeukaryotes, prokaryotes, and viruses there are likely only a few strains that comprise most of the species abundances. These results also indicate that to truly decompose a metagenome into its constituent genomes, we likely need 1Tbase of sequencing.

If you are reading this preprint, know that this is the paper we wanted to write, but it will likely be shortened for submission to a journal.
