## Supplementary material for "Decomposing a San Francisco Estuary microbiome using long read metagenomics reveals species and species- and strain-level dominance from picoeukaryotes to viruses": Kaiju Results

### Sheet: Sheet1
Percent (of contigs in this table)	Contigs	taxon_id	taxon_name
21.8058	896	5949	Eukaryota;Ciliophora;Spirotrichea;Sporadotrichida;Oxytrichidae;Stylonychia;Stylonychia lemnae;
12.7525	524	35128	Eukaryota;Bacillariophyta;Coscinodiscophyceae;Thalassiosirales;Thalassiosiraceae;Thalassiosira;Thalassiosira pseudonana;
9.63738	396	242159	Eukaryota;Chlorophyta;Mamiellophyceae;Mamiellales;Bathycoccaceae;Ostreococcus;Ostreococcus sp. 'lucimarinus';
6.64395	273	2696299	Eukaryota;Chlorophyta;Trebouxiophyceae;NA;NA;Picochlorum;Picochlorum sp. BPE23;
6.61961	272	70448	Eukaryota;Chlorophyta;Mamiellophyceae;Mamiellales;Bathycoccaceae;Ostreococcus;Ostreococcus tauri;
5.64614	232	55529	Eukaryota;NA;Cryptophyceae;Pyrenomonadales;Geminigeraceae;Guillardia;Guillardia theta;
4.69701	193	159749	Eukaryota;Bacillariophyta;Coscinodiscophyceae;Thalassiosirales;Thalassiosiraceae;Thalassiosira;Thalassiosira oceanica;
4.11292	169	5974	Eukaryota;Ciliophora;Spirotrichea;Sporadotrichida;Halteriidae;Halteria;Halteria grandinella;
3.74787	154	765719	Eukaryota;Chlorophyta;Pedinophyceae;NA;NA;NA;Pedinophyceae sp. YPF-701;
3.28547	135	697907	Eukaryota;NA;Cryptophyceae;NA;NA;NA;Cryptophyta sp. CCMP2293;
3.11511	128	426638	Eukaryota;Bacillariophyta;Coscinodiscophyceae;Chaetocerotales;Chaetocerotaceae;Chaetoceros;Chaetoceros tenuissimus;
1.04648	43	41875	Eukaryota;Chlorophyta;Mamiellophyceae;Mamiellales;Bathycoccaceae;Bathycoccus;Bathycoccus prasinos;
0.827452	34	2951	Eukaryota;NA;Dinophyceae;Suessiales;Symbiodiniaceae;Symbiodinium;Symbiodinium microadriaticum;
0.4624	19	303405	Eukaryota;Bacillariophyta;Bacillariophyceae;Bacillariales;Bacillariaceae;Nitzschia;Nitzschia inconspicua;
0.389389	16	568900	Eukaryota;Bacillariophyta;Bacillariophyceae;Naviculales;Naviculaceae;Seminavis;Seminavis robusta;
0.389389	16	1650286	Eukaryota;Chlorophyta;Trebouxiophyceae;Chlorellales;Chlorellaceae;Chlorella;Chlorella desiccata (nom. nud.);
0.365052	15	483371	Eukaryota;NA;Synurophyceae;Ochromonadales;Ochromonadaceae;NA;Ochromonadaceae sp. CCMP2298;
0.340715	14	5963	Eukaryota;Ciliophora;Heterotrichea;Heterotrichida;Stentoridae;Stentor;Stentor coeruleus;
0.340715	14	296587	Eukaryota;Chlorophyta;Mamiellophyceae;Mamiellales;Mamiellaceae;Micromonas;Micromonas commoda;
0.316379	13	5911	Eukaryota;Ciliophora;Oligohymenophorea;Hymenostomatida;Tetrahymenidae;Tetrahymena;Tetrahymena thermophila;
0.316379	13	1481888	Eukaryota;Ciliophora;Heterotrichea;Heterotrichida;Blepharismidae;Blepharisma;Blepharisma stoltei;
0.292042	12	38833	Eukaryota;Chlorophyta;Mamiellophyceae;Mamiellales;Mamiellaceae;Micromonas;Micromonas pusilla;
0.292042	12	210448	Eukaryota;Bacillariophyta;Fragilariophyceae;Fragilariales;Fragilariaceae;Fragilaria;Fragilaria crotonensis;
0.292042	12	1519565	Eukaryota;Bacillariophyta;Bacillariophyceae;Naviculales;Naviculaceae;Fistulifera;Fistulifera solaris;
0.243368	10	186039	Eukaryota;Bacillariophyta;Bacillariophyceae;Bacillariales;Bacillariaceae;Fragilariopsis;Fragilariopsis cylindrus;
0.243368	10	266149	Eukaryota;Ciliophora;Oligohymenophorea;Philasterida;Pseudocohnilembidae;Pseudocohnilembus;Pseudocohnilembus persalinus;
0.243368	10	1764295	Eukaryota;Chlorophyta;Chloropicophyceae;Chloropicales;Chloropicaceae;Chloropicon;Chloropicon primus;
0.243368	10	2608996	Eukaryota;Chlorophyta;Trebouxiophyceae;Trebouxiales;Trebouxiaceae;Trebouxia;Trebouxia sp. A1-2;
0.219031	9	3077	Eukaryota;Chlorophyta;Trebouxiophyceae;Chlorellales;Chlorellaceae;Chlorella;Chlorella vulgaris;
0.219031	9	230985	Eukaryota;NA;Dinophyceae;Suessiales;Symbiodiniaceae;Symbiodinium;Symbiodinium sp. KB8;
0.219031	9	464988	Eukaryota;NA;Cryptophyceae;Cryptomonadales;Hemiselmidaceae;Hemiselmis;Hemiselmis andersenii;
0.194695	8	183589	Eukaryota;Bacillariophyta;Bacillariophyceae;Bacillariales;Bacillariaceae;Pseudo-nitzschia;Pseudo-nitzschia multistriata;
0.194695	8	267567	Eukaryota;Bacillariophyta;Coscinodiscophyceae;Thalassiosirales;Skeletonemataceae;Skeletonema;Skeletonema marinoi;
0.194695	8	1157962	Eukaryota;Chlorophyta;Chlorophyceae;Chlamydomonadales;Chlamydomonadaceae;Chlamydomonas;Chlamydomonas eustigma;
0.170358	7	5932	Eukaryota;Ciliophora;Oligohymenophorea;Hymenostomatida;NA;Ichthyophthirius;Ichthyophthirius multifiliis;
0.170358	7	89957	Eukaryota;NA;Dinophyceae;Suessiales;Suessiaceae;Polarella;Polarella glacialis;
0.170358	7	2053932	Eukaryota;Chlorophyta;Trebouxiophyceae;NA;NA;Picochlorum;Picochlorum sp. 'soloecismus';
0.170358	7	2649997	Eukaryota;Chlorophyta;Trebouxiophyceae;Chlorellales;Chlorellaceae;Chlorella;Chlorella ohadii;
0.146021	6	2850	Eukaryota;Bacillariophyta;Bacillariophyceae;Naviculales;Phaeodactylaceae;Phaeodactylum;Phaeodactylum tricornutum;
0.146021	6	121088	Eukaryota;Chlorophyta;Ulvophyceae;Bryopsidales;Ostreobiaceae;Ostreobium;Ostreobium quekettii;
0.146021	6	1653778	Eukaryota;Chlorophyta;Chlorophyceae;Chlamydomonadales;Chlamydomonadaceae;Chlamydomonas;Chlamydomonas sp. UWO 241;
0.146021	6	2315210	Eukaryota;NA;Bigyra;Thraustochytrida;Thraustochytriaceae;Hondaea;Hondaea fermentalgiana;
0.146021	6	2742167	Eukaryota;Chlorophyta;Chlorophyceae;Sphaeropleales;Scenedesmaceae;Scenedesmus;Scenedesmus sp. PABB004;
0.121684	5	2903	Eukaryota;Haptophyta;NA;Isochrysidales;Noelaerhabdaceae;Emiliania;Emiliania huxleyi;
0.121684	5	44056	Eukaryota;NA;Pelagophyceae;Pelagomonadales;NA;Aureococcus;Aureococcus anophagefferens;
0.121684	5	46433	Eukaryota;Foraminifera;NA;NA;Reticulomyxidae;Reticulomyxa;Reticulomyxa filosa;
0.121684	5	554055	Eukaryota;Chlorophyta;Trebouxiophyceae;Chlorellales;Chlorellaceae;Micractinium;Micractinium conductrix;
0.121684	5	2483200	Eukaryota;NA;Pelagophyceae;Pelagomonadales;NA;Chrysophaeum;Chrysophaeum taylorii;
0.121684	5	2872254	Eukaryota;Bacillariophyta;Bacillariophyceae;Naviculales;Naviculaceae;Mayamaea;Mayamaea pseudoterrestris;
0.097347	4	2843	Eukaryota;Bacillariophyta;Coscinodiscophyceae;Thalassiosirales;Skeletonemataceae;Skeletonema;Skeletonema costatum;
0.097347	4	3046	Eukaryota;Chlorophyta;Chlorophyceae;Chlamydomonadales;Dunaliellaceae;Dunaliella;Dunaliella salina;
0.097347	4	3076	Eukaryota;Chlorophyta;Trebouxiophyceae;Chlorellales;Chlorellaceae;Chlorella;Chlorella sorokiniana;
0.097347	4	39955	Eukaryota;Chlorophyta;Chlorophyceae;Sphaeropleales;Selenastraceae;Monoraphidium;Monoraphidium minutum;
0.097347	4	41880	Eukaryota;Chlorophyta;NA;NA;Pycnococcaceae;Pycnococcus;Pycnococcus provasolii;
0.097347	4	44745	Eukaryota;Chlorophyta;Chlorophyceae;Chlamydomonadales;Haematococcaceae;Haematococcus;Haematococcus lacustris;
0.097347	4	81824	Eukaryota;NA;Choanoflagellata;Craspedida;Salpingoecidae;Monosiga;Monosiga brevicollis;
0.097347	4	82268	Eukaryota;Chytridiomycota;Monoblepharidomycetes;Monoblepharidales;NA;Hyaloraphidium;Hyaloraphidium curvatum;
0.097347	4	281847	Eukaryota;Cryptomycota;NA;NA;NA;Rozella;Rozella allomycis;
0.097347	4	303371	Eukaryota;NA;Xanthophyceae;Tribonematales;Tribonemataceae;Tribonema;Tribonema minus;
0.097347	4	307507	Eukaryota;Chlorophyta;Chlorophyceae;Sphaeropleales;Selenastraceae;Raphidocelis;Raphidocelis subcapitata;
0.097347	4	1123529	Eukaryota;Chytridiomycota;Monoblepharidomycetes;Monoblepharidales;Gonapodyaceae;Gonapodya;Gonapodya prolifera;
0.097347	4	1291522	Eukaryota;Chlorophyta;Trebouxiophyceae;Chlorellales;Chlorellaceae;Helicosporidium;Helicosporidium sp. ATCC 50920;
0.097347	4	1357716	Eukaryota;Chytridiomycota;Chytridiomycetes;Rhizophydiales;NA;Batrachochytrium;Batrachochytrium salamandrivorans;
0.097347	4	2081491	Eukaryota;Haptophyta;NA;Pavlovales;Pavlovaceae;Diacronema;Diacronema lutheri;
0.097347	4	2562237	Eukaryota;NA;Dinophyceae;Suessiales;Symbiodiniaceae;Cladocopium;Cladocopium goreaui;
0.097347	4	2654861	Eukaryota;Chytridiomycota;Chytridiomycetes;NA;Quaeritorhizaceae;Quaeritorhiza;Quaeritorhiza haematococci;
0.07301	3	3075	Eukaryota;Chlorophyta;Trebouxiophyceae;Chlorellales;Chlorellaceae;Auxenochlorella;Auxenochlorella protothecoides;
0.07301	3	31276	Eukaryota;Perkinsozoa;NA;Perkinsida;Perkinsidae;Perkinsus;Perkinsus marinus;
0.07301	3	33097	Eukaryota;Chlorophyta;Chlorophyceae;Chlamydomonadales;Volvocaceae;Gonium;Gonium pectorale;
0.07301	3	35688	Eukaryota;Rhodophyta;Bangiophyceae;Porphyridiales;Porphyridiaceae;Porphyridium;Porphyridium purpureum;
0.07301	3	47281	Eukaryota;Chlorophyta;Chlorophyceae;Chlamydomonadales;NA;Edaphochlamys;Edaphochlamys debaryana;
0.07301	3	65129	Eukaryota;Ciliophora;Oligohymenophorea;Peniculida;Parameciidae;Paramecium;Paramecium sonneborni;
0.07301	3	82926	Eukaryota;Oomycota;NA;Pythiales;Pythiaceae;Globisporangium;Globisporangium splendens;
0.07301	3	112090	Eukaryota;Oomycota;NA;Saprolegniales;Saprolegniaceae;Aphanomyces;Aphanomyces astaci;
0.07301	3	135588	Eukaryota;Parabasalia;NA;Tritrichomonadida;Dientamoebidae;Histomonas;Histomonas meleagridis;
0.07301	3	195065	Eukaryota;NA;Cryptophyceae;Pyrenomonadales;Chroomonadaceae;Chroomonas;Chroomonas mesostigmatica;
0.07301	3	267982	Eukaryota;Bacillariophyta;Coscinodiscophyceae;Thalassiosirales;Skeletonemataceae;Skeletonema;Skeletonema tropicum;
0.07301	3	382532	Eukaryota;Chytridiomycota;Chytridiomycetes;Rhizophydiales;Globomycetaceae;Globomyces;Globomyces pollinis-pini;
0.07301	3	554065	Eukaryota;Chlorophyta;Trebouxiophyceae;Chlorellales;Chlorellaceae;Chlorella;Chlorella variabilis;
0.07301	3	1169539	Eukaryota;NA;NA;NA;Vitrellaceae;Vitrella;Vitrella brassicaformis;
0.07301	3	2202890	Eukaryota;NA;Dinophyceae;Syndiniales;Amoebophryaceae;Amoebophrya;Amoebophrya sp. A120;
0.07301	3	2650976	Eukaryota;Chlorophyta;Chlorophyceae;Sphaeropleales;Scenedesmaceae;Scenedesmus;Scenedesmus sp. NREL 46B-D3;
0.048674	2	2952	Eukaryota;NA;Dinophyceae;Suessiales;Symbiodiniaceae;Symbiodinium;Symbiodinium pilosum;
0.048674	2	3067	Eukaryota;Chlorophyta;Chlorophyceae;Chlamydomonadales;Volvocaceae;Volvox;Volvox carteri;
0.048674	2	5693	Eukaryota;Euglenozoa;Kinetoplastea;Trypanosomatida;Trypanosomatidae;Trypanosoma;Trypanosoma cruzi;
0.048674	2	32597	Eukaryota;Perkinsozoa;NA;Perkinsida;Perkinsidae;Perkinsus;Perkinsus olseni;
0.048674	2	33653	Eukaryota;NA;Bigyra;Bicosoecida;Cafeteriaceae;Cafeteria;Cafeteria roenbergensis;
0.048674	2	35677	Eukaryota;NA;Pelagophyceae;Pelagomonadales;NA;Pelagomonas;Pelagomonas calceolata;
0.048674	2	37360	Eukaryota;Endomyxa;Phytomyxea;Plasmodiophorida;Plasmodiophoridae;Plasmodiophora;Plasmodiophora brassicae;
0.048674	2	41045	Eukaryota;Oomycota;NA;Pythiales;Pythiaceae;Pythium;Pythium oligandrum;
0.048674	2	51329	Eukaryota;Chlorophyta;Chlorophyceae;Chlamydomonadales;Chlamydomonadaceae;Polytomella;Polytomella parva;
0.048674	2	51695	Eukaryota;Chlorophyta;Chlorophyceae;Chlamydomonadales;Chlamydomonadaceae;Chlamydomonas;Chlamydomonas incerta;
0.048674	2	57502	Eukaryota;Ciliophora;Spirotrichea;Stichotrichida;Amphisiellidae;Paraurostyla;Paraurostyla viridis;
0.048674	2	72520	Eukaryota;NA;Eustigmatophyceae;Eustigmatales;Monodopsidaceae;Nannochloropsis;Nannochloropsis gaditana;
0.048674	2	74557	Eukaryota;Oomycota;NA;Saprolegniales;Saprolegniaceae;Thraustotheca;Thraustotheca clavata;
0.048674	2	76012	Eukaryota;Zoopagomycota;Entomophthoromycetes;Entomophthorales;Ancylistaceae;Neoconidiobolus;Neoconidiobolus thromboides;
0.048674	2	91625	Eukaryota;Mucoromycota;Umbelopsidomycetes;Umbelopsidales;Umbelopsidaceae;Umbelopsis;Umbelopsis isabellina;
0.048674	2	94643	Eukaryota;Apicomplexa;Conoidasida;Eucoccidiorida;Sarcocystidae;Besnoitia;Besnoitia besnoiti;
0.048674	2	109936	Eukaryota;Chytridiomycota;Chytridiomycetes;Cladochytriales;Cladochytriaceae;Cladochytrium;Cladochytrium replicatum;
0.048674	2	110093	Eukaryota;Chytridiomycota;Chytridiomycetes;Polychytriales;NA;Polychytrium;Polychytrium aggregatum;
0.048674	2	114742	Eukaryota;Oomycota;NA;Pythiales;Pythiaceae;Pythium;Pythium insidiosum;
0.048674	2	145388	Eukaryota;Chlorophyta;Chlorophyceae;Sphaeropleales;Selenastraceae;Monoraphidium;Monoraphidium neglectum;
0.048674	2	227086	Eukaryota;Cercozoa;Chlorarachniophyceae;NA;NA;Bigelowiella;Bigelowiella natans;
0.048674	2	278681	Eukaryota;Olpidiomycota;Olpidiomycetes;Olpidiales;Olpidiaceae;Olpidium;Olpidium bornovanus;
0.048674	2	291031	Eukaryota;Bacillariophyta;Coscinodiscophyceae;Thalassiosirales;Thalassiosiraceae;Thalassiosira;Thalassiosira tenera;
0.048674	2	456999	Eukaryota;Basidiomycota;Agaricomycetes;Cantharellales;Ceratobasidiaceae;Rhizoctonia;Rhizoctonia solani;
0.048674	2	483367	Eukaryota;Haptophyta;NA;Pavlovales;NA;NA;Pavlovales sp. CCMP2436;
0.048674	2	483370	Eukaryota;NA;Pelagophyceae;NA;NA;NA;Pelagophyceae sp. CCMP2097;
0.048674	2	658196	Eukaryota;Mucoromycota;Glomeromycetes;Glomerales;Glomeraceae;Glomus;Glomus cerebriforme;
0.048674	2	878477	Eukaryota;NA;Dinophyceae;Suessiales;Symbiodiniaceae;Symbiodinium;Symbiodinium natans;
0.048674	2	1286916	Eukaryota;Zoopagomycota;Zoopagomycetes;Zoopagales;Piptocephalidaceae;Piptocephalis;Piptocephalis tieghemiana;
0.048674	2	1562198	Eukaryota;Chlorophyta;Pedinophyceae;Marsupiomonadales;Marsupiomonadaceae;Marsupiomonas;Marsupiomonas sp. NIES 1824;
0.048674	2	1580589	Eukaryota;Evosea;NA;Pelobiontida;Pelomyxidae;Pelomyxa;Pelomyxa schiedti;
0.048674	2	1684307	Eukaryota;Basidiomycota;Exobasidiomycetes;Microstromatales;NA;Pseudomicrostroma;Pseudomicrostroma glucosiphilum;
0.048674	2	1754192	Eukaryota;Chytridiomycota;Neocallimastigomycetes;Neocallimastigales;Neocallimastigaceae;Anaeromyces;Anaeromyces robustus;
0.048674	2	2315456	Eukaryota;Chlorophyta;Trebouxiophyceae;NA;NA;Coccomyxa;Coccomyxa sp. Obi;
0.048674	2	2811350	Eukaryota;NA;Bigyra;Placidida;Placidiaceae;Placilonga;Placilonga atlantica;
0.024337	1	2866	Eukaryota;NA;Dinophyceae;Gonyaulacales;Crypthecodiniaceae;Crypthecodinium;Crypthecodinium cohnii;
0.024337	1	2880	Eukaryota;NA;Phaeophyceae;Ectocarpales;Ectocarpaceae;Ectocarpus;Ectocarpus siliculosus;
0.024337	1	3034	Eukaryota;NA;Cryptophyceae;Pyrenomonadales;Pyrenomonadaceae;Pyrenomonas;Pyrenomonas salina;
0.024337	1	3117	Eukaryota;Chlorophyta;Ulvophyceae;Ulvales;Ulvaceae;Ulva;Ulva prolifera;
0.024337	1	4781	Eukaryota;Oomycota;NA;Peronosporales;Peronosporaceae;Plasmopara;Plasmopara halstedii;
0.024337	1	4803	Eukaryota;Oomycota;NA;Lagenidiales;Lagenidiaceae;Lagenidium;Lagenidium giganteum;
0.024337	1	4808	Eukaryota;Blastocladiomycota;Blastocladiomycetes;Blastocladiales;Blastocladiaceae;Blastocladiella;Blastocladiella emersonii;
0.024337	1	4868	Eukaryota;Zoopagomycota;Kickxellomycetes;Kickxellales;Kickxellaceae;Linderina;Linderina macrospora;
0.024337	1	4911	Eukaryota;Ascomycota;Saccharomycetes;Saccharomycetales;Saccharomycetaceae;Kluyveromyces;Kluyveromyces marxianus;
0.024337	1	4952	Eukaryota;Ascomycota;Saccharomycetes;Saccharomycetales;Dipodascaceae;Yarrowia;Yarrowia lipolytica;
0.024337	1	5074	Eukaryota;Ascomycota;Eurotiomycetes;Eurotiales;Aspergillaceae;Penicillium;Penicillium brevicompactum;
0.024337	1	5454	Eukaryota;Ascomycota;Dothideomycetes;Pleosporales;Didymellaceae;Ascochyta;Ascochyta rabiei;
0.024337	1	5477	Eukaryota;Ascomycota;Saccharomycetes;Saccharomycetales;Pichiaceae;Ogataea;[Candida] boidinii;
0.024337	1	5684	Eukaryota;Euglenozoa;Kinetoplastea;Trypanosomatida;Trypanosomatidae;Leptomonas;Leptomonas seymouri;
0.024337	1	5698	Eukaryota;Euglenozoa;Kinetoplastea;Trypanosomatida;Trypanosomatidae;Trypanosoma;Trypanosoma rangeli;
0.024337	1	5741	Eukaryota;Fornicata;NA;Diplomonadida;Hexamitidae;Giardia;Giardia intestinalis;
0.024337	1	5786	Eukaryota;Evosea;Eumycetozoa;Dictyosteliales;Dictyosteliaceae;Dictyostelium;Dictyostelium purpureum;
0.024337	1	5850	Eukaryota;Apicomplexa;Aconoidasida;Haemosporida;Plasmodiidae;Plasmodium;Plasmodium knowlesi;
0.024337	1	5936	Eukaryota;Ciliophora;Spirotrichea;Euplotida;Euplotidae;Moneuplotes;Moneuplotes crassus;
0.024337	1	13706	Eukaryota;Mucoromycota;Mucoromycetes;Mucorales;Syncephalastraceae;Syncephalastrum;Syncephalastrum racemosum;
0.024337	1	28564	Eukaryota;Ascomycota;Eurotiomycetes;Eurotiales;Trichocomaceae;Talaromyces;Talaromyces stipitatus;
0.024337	1	29920	Eukaryota;Oomycota;NA;Peronosporales;Peronosporaceae;Phytophthora;Phytophthora cactorum;
0.024337	1	31281	Eukaryota;Microsporidia;NA;NA;Enterocytozoonidae;Enterocytozoon;Enterocytozoon bieneusi;
0.024337	1	33085	Eukaryota;Evosea;NA;Mastigamoebida;Entamoebidae;Entamoeba;Entamoeba invadens;
0.024337	1	41884	Eukaryota;Chlorophyta;Pedinophyceae;Marsupiomonadales;Resultomonadaceae;Resultomonas;Resultomonas moestrupii;
0.024337	1	43137	Eukaryota;Ciliophora;Oligohymenophorea;Peniculida;Parameciidae;Paramecium;Paramecium octaurelia;
0.024337	1	43138	Eukaryota;Ciliophora;Oligohymenophorea;Peniculida;Parameciidae;Paramecium;Paramecium pentaurelia;
0.024337	1	44689	Eukaryota;Evosea;Eumycetozoa;Dictyosteliales;Dictyosteliaceae;Dictyostelium;Dictyostelium discoideum;
0.024337	1	44941	Eukaryota;Mucoromycota;Glomeromycetes;Diversisporales;Gigasporaceae;Gigaspora;Gigaspora rosea;
0.024337	1	45607	Eukaryota;Ascomycota;Saccharomycetes;Saccharomycetales;Trichomonascaceae;Wickerhamiella;Wickerhamiella sorbophila;
0.024337	1	45786	Eukaryota;Ascomycota;Saccharomycetes;Saccharomycetales;NA;Nadsonia;Nadsonia fulvescens;
0.024337	1	46583	Eukaryota;Ascomycota;Saccharomycetes;Saccharomycetales;Debaryomycetaceae;Suhomyces;Suhomyces tanzawaensis;
0.024337	1	47790	Eukaryota;Chlorophyta;Chlorophyceae;Chlamydomonadales;Tetrabaenaceae;Tetrabaena;Tetrabaena socialis;
0.024337	1	48565	Eukaryota;Basidiomycota;Agaricomycetes;Boletales;Suillaceae;Suillus;Suillus brevipes;
0.024337	1	49265	Eukaryota;Bacillariophyta;Coscinodiscophyceae;Thalassiosirales;Thalassiosiraceae;Thalassiosira;Thalassiosira rotula;
0.024337	1	51656	Eukaryota;Ascomycota;Saccharomycetes;Saccharomycetales;Saccharomycetaceae;Kluyveromyces;Kluyveromyces dobzhanskii;
0.024337	1	51714	Eukaryota;Chlorophyta;Chlorophyceae;Chlamydomonadales;Volvocaceae;Volvox;Volvox africanus;
0.024337	1	56408	Eukaryota;Ascomycota;Saccharomycetes;Saccharomycetales;Saccharomycodaceae;Hanseniaspora;Hanseniaspora osmophila;
0.024337	1	63378	Eukaryota;Basidiomycota;Exobasidiomycetes;Exobasidiales;Exobasidiaceae;Exobasidium;Exobasidium rhododendri;
0.024337	1	64656	Eukaryota;Mucoromycota;Mucoromycetes;Mucorales;Lichtheimiaceae;Zychaea;Zychaea mexicana;
0.024337	1	65357	Eukaryota;Oomycota;NA;Albuginales;Albuginaceae;Albugo;Albugo candida;
0.024337	1	72359	Eukaryota;Microsporidia;NA;NA;Pleistophoridae;Trachipleistophora;Trachipleistophora hominis;
0.024337	1	73025	Eukaryota;Euglenozoa;Euglenida;Eutreptiales;NA;Eutreptiella;Eutreptiella gymnastica;
0.024337	1	73868	Eukaryota;Chytridiomycota;Neocallimastigomycetes;Neocallimastigales;Neocallimastigaceae;Piromyces;Piromyces sp. E2;
0.024337	1	75058	Eukaryota;Euglenozoa;Kinetoplastea;Eubodonida;Bodonidae;Bodo;Bodo saltans;
0.024337	1	76405	Eukaryota;Mucoromycota;Mucoromycetes;Mucorales;Cunninghamellaceae;Cunninghamella;Cunninghamella echinulata;
0.024337	1	78915	Eukaryota;Zoopagomycota;Zoopagomycetes;Zoopagales;Sigmoideomycetaceae;Thamnocephalis;Thamnocephalis sphaerospora;
0.024337	1	83372	Eukaryota;Bacillariophyta;Coscinodiscophyceae;Thalassiosirales;Thalassiosiraceae;Thalassiosira;Thalassiosira nordenskioeldii;
0.024337	1	86804	Eukaryota;Basidiomycota;Ustilaginomycetes;Ustilaginales;Ustilaginaceae;Ustilago;Ustilago trichophora;
0.024337	1	90253	Eukaryota;Mucoromycota;Mortierellomycetes;Mortierellales;Mortierellaceae;Actinomortierella;Actinomortierella wolfii;
0.024337	1	91943	Eukaryota;Ascomycota;Dothideomycetes;Mycosphaerellales;Teratosphaeriaceae;Hortaea;Hortaea werneckii;
0.024337	1	93591	Eukaryota;Ascomycota;Sordariomycetes;Hypocreales;Cordycipitaceae;Lecanicillium;Lecanicillium fungicola;
0.024337	1	93612	Eukaryota;Ascomycota;Dothideomycetes;Pleosporales;Pleosporaceae;Exserohilum;Exserohilum turcicum;
0.024337	1	101115	Eukaryota;Mucoromycota;Mucoromycetes;Mucorales;Phycomycetaceae;Spinellus;Spinellus fusiger;
0.024337	1	101117	Eukaryota;Mucoromycota;Mucoromycetes;Mucorales;Rhizopodaceae;Sporodiniella;Sporodiniella umbellata;
0.024337	1	101123	Eukaryota;Mucoromycota;Mucoromycetes;Mucorales;Pilobolaceae;Pilobolus;Pilobolus umbonatus;
0.024337	1	101127	Eukaryota;Mucoromycota;Mucoromycetes;Mucorales;Cunninghamellaceae;Hesseltinella;Hesseltinella vesiculosa;
0.024337	1	101203	Eukaryota;Oomycota;NA;Saprolegniales;Saprolegniaceae;Saprolegnia;Saprolegnia parasitica;
0.024337	1	109269	Eukaryota;NA;Xanthophyceae;Vaucheriales;Vaucheriaceae;Vaucheria;Vaucheria litorea;
0.024337	1	120398	Eukaryota;Oomycota;NA;Saprolegniales;Saprolegniaceae;Aphanomyces;Aphanomyces stellatus;
0.024337	1	130081	Eukaryota;Rhodophyta;Bangiophyceae;Galdieriales;Galdieriaceae;Galdieria;Galdieria sulphuraria;
0.024337	1	133409	Eukaryota;Evosea;Eumycetozoa;Dictyosteliales;Dictyosteliaceae;Polysphondylium;Polysphondylium violaceum;
0.024337	1	139406	Eukaryota;Ascomycota;Pezizomycetes;Pezizales;Pezizaceae;Kalaharituber;Kalaharituber pfeilii;
0.024337	1	141884	Eukaryota;NA;Cryptophyceae;Pyrenomonadales;Pyrenomonadaceae;Pyrenomonas;Pyrenomonas helgolandii;
0.024337	1	144679	Eukaryota;Mucoromycota;Glomeromycetes;Archaeosporales;Ambisporaceae;Ambispora;Ambispora leptoticha;
0.024337	1	146866	Eukaryota;Microsporidia;NA;NA;NA;Pseudoloma;Pseudoloma neurophilia;
0.024337	1	150877	Eukaryota;Ascomycota;Lecanoromycetes;Ostropales;Graphidaceae;Diploschistes;Diploschistes diacapsis;
0.024337	1	153919	Eukaryota;Basidiomycota;Agaricomycetes;Agaricales;Omphalotaceae;Lentinula;Lentinula raphanica;
0.024337	1	156113	Eukaryota;Chlorophyta;NA;NA;NA;NA;prasinophyte sp. MBIC10622;
0.024337	1	156587	Eukaryota;Bacillariophyta;Coscinodiscophyceae;Chaetocerotales;Chaetocerotaceae;Chaetoceros;Chaetoceros simplex;
0.024337	1	169388	Eukaryota;Ascomycota;Sordariomycetes;Hypocreales;Nectriaceae;Fusarium;Fusarium solani;
0.024337	1	196109	Eukaryota;Ascomycota;Sordariomycetes;Xylariales;Microdochiaceae;Microdochium;Microdochium bolleyi;
0.024337	1	200597	Eukaryota;Ciliophora;Spirotrichea;Sporadotrichida;Oxytrichidae;Sterkiella;Sterkiella nova;
0.024337	1	201153	Eukaryota;Fornicata;NA;NA;NA;Carpediemonas;Carpediemonas membranifera;
0.024337	1	202700	Eukaryota;Basidiomycota;Agaricomycetes;Polyporales;Postiaceae;Amylocystis;Amylocystis lapponica;
0.024337	1	215637	Eukaryota;Zoopagomycota;Dimargaritomycetes;Dimargaritales;Dimargaritaceae;Dimargaris;Dimargaris cristalligena;
0.024337	1	222440	Eukaryota;Preaxostyla;NA;Oxymonadida;Streblomastigidae;Streblomastix;Streblomastix strix;
0.024337	1	233186	Eukaryota;NA;Cryptophyceae;Cryptomonadales;Cryptomonadaceae;Cryptomonas;Cryptomonas curvata;
0.024337	1	234597	Eukaryota;NA;Cryptophyceae;Cyathomonadacea;Goniomonadaceae;Goniomonas;Goniomonas sp. ATCC 50108;
0.024337	1	248742	Eukaryota;Chlorophyta;Trebouxiophyceae;NA;NA;Coccomyxa;Coccomyxa subellipsoidea;
0.024337	1	261658	Eukaryota;Evosea;Eumycetozoa;Acytosteliales;Cavenderiaceae;Cavenderia;Cavenderia fasciculata;
0.024337	1	286661	Eukaryota;Ascomycota;Dothideomycetes;NA;NA;Peltaster;Peltaster fructicola;
0.024337	1	293816	Eukaryota;Ciliophora;Spirotrichea;Urostylida;Pseudourostylidae;Pseudourostyla;Pseudourostyla cristata;
0.024337	1	299206	Eukaryota;NA;Cryptophyceae;Kathablepharidacea;Katablepharidaceae;Leucocryptos;Leucocryptos marina;
0.024337	1	302021	Eukaryota;NA;Cryptophyceae;Pyrenomonadales;Pyrenomonadaceae;Rhodomonas;Rhodomonas sp. CCMP768;
0.024337	1	310910	Eukaryota;Mucoromycota;Mortierellomycetes;Mortierellales;Mortierellaceae;Linnemannia;Linnemannia elongata;
0.024337	1	337075	Eukaryota;Ascomycota;Pezizomycetes;Pezizales;Pyronemataceae;Pyronema;Pyronema omphalodes;
0.024337	1	339359	Eukaryota;Ascomycota;Sordariomycetes;Lulworthiales;Lulworthiaceae;Zalerion;Zalerion maritima;
0.024337	1	388810	Eukaryota;Chytridiomycota;Chytridiomycetes;NA;NA;Blyttiomyces;Blyttiomyces helicus;
0.024337	1	417184	Eukaryota;Zoopagomycota;Kickxellomycetes;Kickxellales;Kickxellaceae;Mycoemilia;Mycoemilia scoparia;
0.024337	1	420556	Eukaryota;NA;Chrysophyceae;Chromulinales;Chromulinaceae;Ochromonas;Ochromonas sp. CCMP1393;
0.024337	1	423460	Eukaryota;Zoopagomycota;Basidiobolomycetes;Basidiobolales;Basidiobolaceae;Basidiobolus;Basidiobolus meristosporus;
0.024337	1	426623	Eukaryota;Bacillariophyta;Coscinodiscophyceae;Chaetocerotales;Chaetocerotaceae;Chaetoceros;Chaetoceros affinis;
0.024337	1	426629	Eukaryota;Bacillariophyta;Coscinodiscophyceae;Chaetocerotales;Chaetocerotaceae;Chaetoceros;Chaetoceros compressus;
0.024337	1	447962	Eukaryota;Chytridiomycota;Chytridiomycetes;Lobulomycetales;Lobulomycetaceae;Clydaea;Clydaea vesicula;
0.024337	1	476202	Eukaryota;Apicomplexa;Aconoidasida;Nephromycida;NA;Cardiosporidium;Cardiosporidium cionae;
0.024337	1	490159	Eukaryota;Ascomycota;Sordariomycetes;Xylariales;Xylariaceae;Xylaria;Xylaria nigripes;
0.024337	1	516869	Eukaryota;Haptophyta;NA;NA;NA;NA;Haptophyceae sp. CCMP1249;
0.024337	1	529818	Eukaryota;NA;NA;Apusomonadida;Apusomonadidae;Thecamonas;Thecamonas trahens;
0.024337	1	595255	Eukaryota;Ascomycota;Sordariomycetes;Hypocreales;Nectriaceae;Cylindrodendrum;Cylindrodendrum hubeiense;
0.024337	1	641309	Eukaryota;Cercozoa;Chlorarachniophyceae;NA;NA;Lotharella;Lotharella oceanica;
0.024337	1	703497	Eukaryota;Ascomycota;Dothideomycetes;Microthyriales;Microthyriaceae;Microthyrium;Microthyrium microscopicum;
0.024337	1	703506	Eukaryota;Ascomycota;Dothideomycetes;Patellariales;Patellariaceae;Patellaria;Patellaria atrata;
0.024337	1	723287	Eukaryota;Microsporidia;NA;NA;Tubulinosematidae;Anncaliia;Anncaliia algerae;
0.024337	1	946362	Eukaryota;NA;Choanoflagellata;Craspedida;Salpingoecidae;Salpingoeca;Salpingoeca rosetta;
0.024337	1	1054997	Eukaryota;NA;NA;Sticholonchida;Sticholonchidae;Sticholonche;Sticholonche zanclea;
0.024337	1	1081669	Eukaryota;Microsporidia;NA;NA;Enterocytozoonidae;Hepatospora;Hepatospora eriocheir;
0.024337	1	1213189	Eukaryota;Zoopagomycota;Harpellomycetes;Harpellales;Legeriomycetaceae;Zancudomyces;Zancudomyces culisetae;
0.024337	1	1410381	Eukaryota;NA;Dinophyceae;Syndiniales;Amoebophryaceae;Amoebophrya;Amoebophrya sp. A25;
0.024337	1	1420901	Eukaryota;Ascomycota;Leotiomycetes;NA;Pseudeurotiaceae;Pseudogymnoascus;Pseudogymnoascus sp. VKM F-3775;
0.024337	1	1440133	Eukaryota;Mucoromycota;Mortierellomycetes;Mortierellales;Mortierellaceae;Modicella;Modicella reniformis;
0.024337	1	1460289	Eukaryota;Haptophyta;NA;Prymnesiales;Chrysochromulinaceae;Chrysochromulina;Chrysochromulina tobinii;
0.024337	1	1485010	Eukaryota;Oomycota;NA;Pythiales;Pythiaceae;Globisporangium;[Pythium] brassicae (nom. inval.);
0.024337	1	1582974	Eukaryota;Basidiomycota;Agaricomycetes;Cantharellales;Ceratobasidiaceae;Ceratobasidium;Ceratobasidium theobromae;
0.024337	1	1604274	Eukaryota;Chytridiomycota;Chytridiomycetes;Cladochytriales;Cladochytriaceae;Cladochytrium;Cladochytrium tenue;
0.024337	1	1712513	Eukaryota;Zoopagomycota;Zoopagomycetes;Zoopagales;Piptocephalidaceae;Syncephalis;Syncephalis pseudoplumigaleata;
0.024337	1	1806994	Eukaryota;Chytridiomycota;Chytridiomycetes;Synchytriales;Synchytriaceae;Synchytrium;Synchytrium microbalum;
0.024337	1	1848298	Eukaryota;NA;Cryptophyceae;Cyathomonadacea;NA;Hemiarma;Hemiarma marina;
0.024337	1	1851187	Eukaryota;Zoopagomycota;Zoopagomycetes;Zoopagales;Piptocephalidaceae;Syncephalis;Syncephalis fuscata;
0.024337	1	1866961	Eukaryota;Microsporidia;NA;NA;Amphiacanthidae;Amphiamblys;Amphiamblys sp. WSBS2006;
0.024337	1	1928728	Eukaryota;Cercozoa;Imbricatea;Euglyphida;Paulinellidae;Paulinella;Paulinella micropora;
0.024337	1	1938712	Eukaryota;Basidiomycota;Atractiellomycetes;Atractiellales;Hoehnelomycetaceae;Atractiella;Atractiella rhizophila;
0.024337	1	1954212	Eukaryota;Mucoromycota;Mortierellomycetes;Mortierellales;Mortierellaceae;Mortierella;Mortierella sp. GBAus27b;
0.024337	1	1955561	Eukaryota;NA;Chrysophyceae;Chromulinales;Paraphysomonadaceae;Paraphysomonas;Paraphysomonas sp.;
0.024337	1	2086695	Eukaryota;Evosea;Eumycetozoa;Acytosteliales;Acytosteliaceae;Heterostelium;Heterostelium album;
0.024337	1	2211647	Eukaryota;Ascomycota;Sordariomycetes;Xylariales;NA;Monosporascus;Monosporascus sp. GIB2;
0.024337	1	2211651	Eukaryota;Chytridiomycota;Chytridiomycetes;Chytridiales;Chytridiaceae;Zopfochytrium;Zopfochytrium polystomum;
0.024337	1	2316362	Eukaryota;Basidiomycota;Agaricomycetes;Agaricales;Psathyrellaceae;Candolleomyces;Candolleomyces aberdarensis;
0.024337	1	2340872	Eukaryota;Mucoromycota;Endogonomycetes;Endogonales;Endogonaceae;Endogone;Endogone sp. FLAS-F59071;
0.024337	1	2600232	Eukaryota;Basidiomycota;Agaricomycetes;Cantharellales;Tulasnellaceae;NA;Tulasnella sp. JGI-2019a;
0.024337	1	2614588	Eukaryota;Ascomycota;Sordariomycetes;Xylariales;Xylariaceae;NA;Xylariaceae sp. FL0016;
0.024337	1	2698477	Eukaryota;Ascomycota;Pneumocystidomycetes;Pneumocystidales;Pneumocystidaceae;Pneumocystis;Pneumocystis canis;
0.024337	1	2698480	Eukaryota;Ascomycota;Pneumocystidomycetes;Pneumocystidales;Pneumocystidaceae;Pneumocystis;Pneumocystis sp. 'macacae';
0.024337	1	2732417	Eukaryota;Chytridiomycota;Chytridiomycetes;Cladochytriales;Nowakowskiellaceae;Nowakowskiella;Nowakowskiella sp. JEL0078;
0.024337	1	2735257	Eukaryota;Chytridiomycota;Chytridiomycetes;Rhizophlyctidales;Borealophlyctidaceae;Borealophlyctis;Borealophlyctis nickersoniae;
0.024337	1	2742144	Eukaryota;Ciliophora;Spirotrichea;Tintinnida;Tintinnidae;Eutintinnus;Eutintinnus rectus;
0.024337	1	2786947	Eukaryota;Chytridiomycota;Chytridiomycetes;Chytridiales;NA;NA;Chytridiales sp. JEL 0842;
0.024337	1	2939400	Eukaryota;Ascomycota;Arthoniomycetes;Arthoniales;Chrysotrichaceae;Chrysothrix;Chrysothrix sp. TS-e1954;
0.024337	1	3031288	Eukaryota;Chlorophyta;Trebouxiophyceae;Watanabeales;NA;Calidiella;Calidiella yingdensis;
