## Supplementary Data for "Decomposing a San Francisco Estuary microbiome using long read metagenomics reveals species and species- and strain-level dominance from picoeukaryotes to viruses"

### Sheet: CheckM2 Output - GTDB-tk class.
Bin Name	Completeness	Contamination	Completeness_Model_Used	Translation_Table_Used	Coding_Density	Contig_N50	Average_Gene_Length	Genome_Size	GC_Content	Total_Coding_Sequences	Total_Contigs	Max_Contig_Length	classification
12962	95.72	1.04	Gradient Boost (General Model)	11	0.91	1584059	340.798	2729419	0.56	2435	2	1584059	d__Bacteria;p__Bacteroidota;c__Rhodothermia;o__Rhodothermales;f__UBA10348;g__JAAZVD01;s__
13466	96.98	1.17	Gradient Boost (General Model)	11	0.949	1853898	353.592	1853898	0.51	1664	1	1853898	d__Bacteria;p__Bacteroidota;c__Bacteroidia;o__Flavobacteriales;f__Schleiferiaceae;g__TMED14;s__TMED14 sp024639785
14553	93.63	0.1	Neural Network (Specific Model)	11	0.909	1428714	302.207	2718340	0.54	2732	4	1428714	d__Bacteria;p__Pseudomonadota;c__Alphaproteobacteria;o__Rhodobacterales;f__Rhodobacteraceae;g__Planktomarina;s__Planktomarina temperata
15069	99.93	1.65	Neural Network (Specific Model)	11	0.915	1015227	315.028	2351733	0.58	2282	3	1037591	d__Bacteria;p__Pseudomonadota;c__Gammaproteobacteria;o__Burkholderiales;f__Burkholderiaceae_B;g__JALRFN01;s__
16350	96.02	1.21	Gradient Boost (General Model)	11	0.938	1060914	311.548	2074629	0.4	2092	3	1060914	d__Bacteria;p__Bacteroidota;c__Bacteroidia;o__NS11-12g;f__UBA955;g__VMCP01;s__VMCP01 sp008081305
16450	97.09	1.7	Gradient Boost (General Model)	11	0.894	3514089	347.122	3514089	0.49	3025	1	3514089	d__Bacteria;p__Planctomycetota;c__Planctomycetia;o__Pirellulales;f__UBA1268;g__UBA1268;s__UBA1268 sp905477565
17530	94.84	2.54	Gradient Boost (General Model)	11	0.937	1473638	300.275	2449863	0.64	2560	3	1473638	d__Bacteria;p__Actinomycetota;c__Acidimicrobiia;o__Acidimicrobiales;f__Ilumatobacteraceae;g__Casp-actino5;s__Casp-actino5 sp017859395
18272	95.51	0.01	Neural Network (Specific Model)	11	0.911	2295317	330.421	2295317	0.41	2112	1	2295317	d__Bacteria;p__Pseudomonadota;c__Gammaproteobacteria;o__Enterobacterales_A;f__Alteromonadaceae;g__Glaciecola;s__Glaciecola sp000155775
18393	94.16	2.41	Neural Network (Specific Model)	11	0.941	1062285	304.615	1062285	0.34	1098	1	1062285	d__Bacteria;p__Bacillota;c__Bacilli;o__Acholeplasmatales;f__Acholeplasmataceae;g__UBA8290;s__
18974	98.85	0.14	Gradient Boost (General Model)	11	0.898	2518226	333.843	2518226	0.52	2263	1	2518226	d__Bacteria;p__Pseudomonadota;c__Gammaproteobacteria;o__Pseudomonadales;f__Pseudohongiellaceae;g__UBA9145;s__UBA9145 sp003482475
19332	98.06	0.73	Gradient Boost (General Model)	11	0.896	2638438	332.559	2638438	0.52	2375	1	2638438	d__Bacteria;p__Pseudomonadota;c__Gammaproteobacteria;o__Pseudomonadales;f__Pseudohongiellaceae;g__UBA9145;s__UBA9145 sp003482475
19578	97.7	0.21	Gradient Boost (General Model)	11	0.917	1865420	302.417	2011596	0.44	2038	2	1865420	d__Bacteria;p__Pseudomonadota;c__Gammaproteobacteria;o__Burkholderiales;f__UBA3031;g__UBA3031;s__UBA3031 sp905478365
19952	98.84	0.09	Gradient Boost (General Model)	11	0.924	1595526	326.788	2650337	0.53	2504	2	1595526	d__Bacteria;p__Pseudomonadota;c__Gammaproteobacteria;o__Pseudomonadales;f__Halieaceae;g__Luminiphilus;s__Luminiphilus sp009937065
20018a	92.28	0.06	Neural Network (Specific Model)	11	0.929	1794413	333.798	2082740	0.36	1937	2	1794413	d__Bacteria;p__Bacteroidota;c__Bacteroidia;o__Flavobacteriales;f__Flavobacteriaceae;g__MS024-2A;s__MS024-2A sp017851655
20018b	91.49	0.32	Neural Network (Specific Model)	11	0.928	1628648	332.933	2011235	0.38	1874	2	1628648	d__Bacteria;p__Bacteroidota;c__Bacteroidia;o__Flavobacteriales;f__Flavobacteriaceae;g__MS024-2A;s__MS024-2A sp017852075
20100	98.09	1.02	Gradient Boost (General Model)	11	0.89	1069760	312.964	2858556	0.53	2717	3	1415848	d__Bacteria;p__Pseudomonadota;c__Gammaproteobacteria;o__Pseudomonadales;f__HTCC2089;g__UBA9926;s__UBA9926 sp003451575
20324	93.1	1.07	Gradient Boost (General Model)	11	0.879	2016871	307.02	2533537	0.56	2424	2	2016871	d__Bacteria;p__Pseudomonadota;c__Gammaproteobacteria;o__Pseudomonadales;f__Pseudohongiellaceae;g__UBA9145;s__
21359	100	0.28	Gradient Boost (General Model)	11	0.941	1117717	343.974	1990826	0.35	1820	2	1117717	d__Bacteria;p__Bacteroidota;c__Bacteroidia;o__NS11-12g;f__UBA9320;g__UBA9320;s__UBA9320 sp016779945
27313	99.34	0.13	Gradient Boost (General Model)	11	0.931	1740465	317.895	1740465	0.53	1702	1	1740465	d__Bacteria;p__Pseudomonadota;c__Alphaproteobacteria;o__Parvibaculales;f__RS24;g__JAHEGN01;s__JAHEGN01 sp024645085
27487	90.99	1.5	Gradient Boost (General Model)	11	0.937	1312179	311.635	1599806	0.45	1611	2	1312179	d__Bacteria;p__Bacteroidota;c__Rhodothermia;o__Balneolales;f__Balneolaceae;g__UBA8296;s__
2953	98.52	0.95	Gradient Boost (General Model)	11	0.914	1530569	307.555	2577140	0.4	2559	3	1530569	d__Bacteria;p__Pseudomonadota;c__Alphaproteobacteria;o__Sphingomonadales;f__Emcibacteraceae;g__Pseudemcibacter;s__Pseudemcibacter sp002390425
29766	96.23	0.05	Gradient Boost (General Model)	11	0.918	2895057	297.273	2895057	0.66	2994	1	2895057	d__Bacteria;p__Pseudomonadota;c__Gammaproteobacteria;o__Pseudomonadales;f__HTCC2089;g__RGAU01;s__
31111	98.34	0.03	Gradient Boost (General Model)	11	0.916	1146564	320.308	2076136	0.53	1984	2	1146564	d__Bacteria;p__Pseudomonadota;c__Alphaproteobacteria;o__Parvibaculales;f__RS24;g__;s__
33135	91.25	2.05	Neural Network (Specific Model)	11	0.93	739207	327.132	2083423	0.39	1980	4	926653	d__Bacteria;p__Bacteroidota;c__Bacteroidia;o__Flavobacteriales;f__Flavobacteriaceae;g__Arcticimaribacter;s__Arcticimaribacter sp905478905
33314	93.42	0.52	Neural Network (Specific Model)	11	0.902	1595665	306.109	2183630	0.51	2148	4	1595665	d__Bacteria;p__Pseudomonadota;c__Alphaproteobacteria;o__Puniceispirillales;f__Puniceispirillaceae;g__JADHLI01;s__
33901	94.55	0.08	Neural Network (Specific Model)	11	0.944	1014520	281.101	1187785	0.49	1336	2	1014520	d__Bacteria;p__Actinomycetota;c__Actinomycetia;o__Actinomycetales;f__Microbacteriaceae;g__CAJXVY01;s__CAJXVY01 sp913056225
34461	98.45	1.88	Neural Network (Specific Model)	11	0.894	505054	302.778	2199165	0.51	2169	5	883308	d__Bacteria;p__Pseudomonadota;c__Alphaproteobacteria;o__Puniceispirillales;f__Puniceispirillaceae;g__UBA3439;s__UBA3439 sp017859295
34521	97.66	0.33	Gradient Boost (General Model)	11	0.927	1959678	296.09	2909409	0.66	3051	3	1959678	d__Bacteria;p__Pseudomonadota;c__Gammaproteobacteria;o__Pseudomonadales;f__HTCC2089;g__RGAU01;s__
35238	92.01	1.11	Gradient Boost (General Model)	11	0.871	1082957	342.272	3437233	0.43	2922	3	1565632	d__Bacteria;p__Bdellovibrionota;c__Oligoflexia;o__Oligoflexales;f__Oligoflexaceae;g__;s__
37893	100	0.05	Gradient Boost (General Model)	11	0.93	2293503	342.333	2293503	0.34	2081	1	2293503	d__Bacteria;p__Bacteroidota;c__Kapabacteria;o__Kapabacteriales;f__UBA2268;g__PGYR01;s__
40042	92.57	2.12	Gradient Boost (General Model)	11	0.932	2792984	301.814	3172643	0.64	3279	2	2792984	d__Bacteria;p__Actinomycetota;c__Acidimicrobiia;o__Acidimicrobiales;f__UBA11606;g__UBA11606;s__UBA11606 sp905480195
40081	98.01	2.5	Gradient Boost (General Model)	11	0.873	1835335	307.346	3374315	0.52	3199	4	1835335	d__Bacteria;p__Pseudomonadota;c__Gammaproteobacteria;o__Pseudomonadales;f__Pseudohongiellaceae;g__UBA9145;s__UBA9145 sp002477465
41131	97.88	0.19	Gradient Boost (General Model)	11	0.919	644117	332.394	2317288	0.42	2141	5	801515	d__Bacteria;p__Bacteroidota;c__Rhodothermia;o__Balneolales;f__Balneolaceae;g__UBA1275;s__UBA1275 sp002457365
41206	100	4.61	Gradient Boost (General Model)	11	0.912	1462962	301.879	2860146	0.52	2890	5	1462962	d__Bacteria;p__Pseudomonadota;c__Gammaproteobacteria;o__Pseudomonadales;f__Halieaceae;g__Luminiphilus;s__Luminiphilus sp905479205
41290	99.2	0	Gradient Boost (General Model)	11	0.93	996604	318.143	1718506	0.53	1678	2	996604	d__Bacteria;p__Pseudomonadota;c__Alphaproteobacteria;o__Parvibaculales;f__RS24;g__JAHEGN01;s__JAHEGN01 sp024645085
41314	92.97	2.35	Gradient Boost (General Model)	11	0.915	617945	304.774	2480192	0.57	2491	4	1193010	d__Bacteria;p__Pseudomonadota;c__Gammaproteobacteria;o__Pseudomonadales;f__Halieaceae;g__Luminiphilus;s__Luminiphilus sp016778045
41542	96.34	1.42	Gradient Boost (General Model)	11	0.943	1032428	334.278	1988306	0.45	1875	2	1032428	d__Bacteria;p__Bacteroidota;c__Bacteroidia;o__Flavobacteriales;f__Schleiferiaceae;g__UBA10364;s__
41719	91.34	4.32	Gradient Boost (General Model)	11	0.927	1247811	249.68	1888161	0.48	2355	2	1247811	d__Bacteria;p__Bacteroidota;c__Bacteroidia;o__Flavobacteriales;f__Schleiferiaceae;g__UBA10364;s__
41810	90.74	0.52	Neural Network (Specific Model)	11	0.94	1364383	300.4	2113741	0.61	2215	3	1364383	d__Bacteria;p__Pseudomonadota;c__Gammaproteobacteria;o__Burkholderiales;f__Burkholderiaceae_B;g__RFXW01;s__RFXW01 sp009921245
41959	87.55	1.6	Neural Network (Specific Model)	11	0.927	721386	288.485	2225322	0.57	2394	3	889776	d__Bacteria;p__Pseudomonadota;c__Gammaproteobacteria;o__Burkholderiales;f__Burkholderiaceae_B;g__RS62;s__
41981	90.47	0.82	Gradient Boost (General Model)	11	0.882	779011	305.418	2886923	0.51	2787	4	1194488	d__Bacteria;p__Pseudomonadota;c__Gammaproteobacteria;o__Pseudomonadales;f__HTCC2089;g__UBA9926;s__UBA9926 sp002689445
42241	99.01	0.12	Neural Network (Specific Model)	11	0.946	871159	315.59	1708128	0.47	1713	2	871159	d__Bacteria;p__Bacteroidota;c__Bacteroidia;o__Flavobacteriales;f__Flavobacteriaceae;g__UBA3478;s__UBA3478 sp016780435
42288	97.33	1.55	Neural Network (Specific Model)	11	0.934	1381010	298.165	2171196	0.63	2276	2	1381010	d__Bacteria;p__Actinomycetota;c__Actinomycetia;o__Nanopelagicales;f__S36-B12;g__S36-B12;s__
42302a	92.79	0.19	Gradient Boost (General Model)	11	0.944	2124136	308.916	2124136	0.56	2170	1	2124136	d__Bacteria;p__Actinomycetota;c__Acidimicrobiia;o__Acidimicrobiales;f__Ilumatobacteraceae;g__Casp-actino5;s__Casp-actino5 sp001510385
42430	95.15	0	Gradient Boost (General Model)	11	0.936	1359253	342.102	1359253	0.33	1243	1	1359253	d__Bacteria;p__Pseudomonadota;c__Gammaproteobacteria;o__Comchoanobacterales;f__JABJPE01;g__JABJPE01;s__
42695	95.86	1.56	Neural Network (Specific Model)	11	0.948	565440	317.364	1648762	0.44	1647	4	607162	d__Bacteria;p__Bacteroidota;c__Bacteroidia;o__Flavobacteriales;f__Flavobacteriaceae;g__UBA3478;s__UBA3478 sp913060705
42752	94.44	0.1	Gradient Boost (General Model)	11	0.929	1816296	286.925	2462231	0.64	2671	3	1816296	d__Bacteria;p__Actinomycetota;c__Acidimicrobiia;o__Acidimicrobiales;f__Ilumatobacteraceae;g__Casp-actino8;s__
43187	97.43	1	Gradient Boost (General Model)	11	0.928	961990	282.36	1911502	0.32	2098	3	961990	d__Bacteria;p__Pseudomonadota;c__Alphaproteobacteria;o__Puniceispirillales;f__AAA536-G10;g__AAA536-G10;s__
43879	97.72	0.01	Gradient Boost (General Model)	11	0.924	1711507	307.461	1956380	0.46	1964	2	1711507	d__Bacteria;p__Pseudomonadota;c__Alphaproteobacteria;o__Parvibaculales;f__RS24;g__Micropelagos;s__
44859a	100	1.29	Gradient Boost (General Model)	11	0.931	1382846	297.88	2182980	0.63	2283	2	1382846	d__Bacteria;p__Actinomycetota;c__Actinomycetia;o__Nanopelagicales;f__S36-B12;g__S36-B12;s__
44859b	97.41	0.77	Gradient Boost (General Model)	11	0.941	2210784	310.047	2210784	0.61	2243	1	2210784	d__Bacteria;p__Actinomycetota;c__Actinomycetia;o__Nanopelagicales;f__S36-B12;g__S36-B12;s__
46145a	93.27	0.16	Neural Network (Specific Model)	11	0.954	1191591	296.202	1191591	0.35	1284	1	1191591	d__Bacteria;p__Pseudomonadota;c__Gammaproteobacteria;o__Burkholderiales;f__Methylophilaceae;g__BACL14;s__BACL14 sp024642775
46145b	95.22	0.06	Neural Network (Specific Model)	11	0.935	1228906	284.029	1228906	0.34	1352	1	1228906	d__Bacteria;p__Pseudomonadota;c__Gammaproteobacteria;o__Burkholderiales;f__Methylophilaceae;g__BACL14;s__BACL14 sp018607785
46264	97.4	1.92	Gradient Boost (General Model)	11	0.946	1506833	303.282	1506833	0.32	1570	1	1506833	d__Bacteria;p__Pseudomonadota;c__Alphaproteobacteria;o__MED-G09;f__MED-G09;g__MED-G09;s__
46432	96.2	1.86	Gradient Boost (General Model)	11	0.915	798420	316.904	2543656	0.52	2456	3	1085656	d__Bacteria;p__Pseudomonadota;c__Gammaproteobacteria;o__Pseudomonadales;f__Halieaceae;g__Aequoribacter;s__
4802	99.56	1.67	Neural Network (Specific Model)	11	0.935	1785440	331.646	2475931	0.45	2334	3	1785440	d__Bacteria;p__Bacteroidota;c__Bacteroidia;o__Flavobacteriales;f__ECT2AJA-044;g__ECT2AJA-044;s__
5307	92.89	0.38	Neural Network (Specific Model)	11	0.94	1298720	336.292	2125228	0.37	1985	3	1298720	d__Bacteria;p__Bacteroidota;c__Bacteroidia;o__Flavobacteriales;f__Flavobacteriaceae;g__MAG-120531;s__MAG-120531 sp013373635
54582	93.82	0.33	Neural Network (Specific Model)	11	0.914	2161800	303.684	2907084	0.56	2924	2	2161800	d__Bacteria;p__Pseudomonadota;c__Alphaproteobacteria;o__Rhodobacterales;f__Rhodobacteraceae;g__Lentibacter;s__Lentibacter algarum
571	98.31	3.88	Gradient Boost (General Model)	11	0.915	2174813	306.258	2566266	0.5	2562	2	2174813	d__Bacteria;p__Pseudomonadota;c__Gammaproteobacteria;o__Arenicellales;f__UBA868;g__UBA868;s__UBA868 sp016776875
6104	98.16	2.66	Gradient Boost (General Model)	11	0.877	1498671	307.072	2787708	0.48	2659	3	1498671	d__Bacteria;p__Pseudomonadota;c__Gammaproteobacteria;o__Pseudomonadales;f__Pseudohongiellaceae;g__RFVC01;s__RFVC01 sp024644515
62987	96.56	2.55	Gradient Boost (General Model)	11	0.957	1019281	301.608	1019281	0.32	1082	1	1019281	d__Bacteria;p__Marinisomatota;c__Marinisomatia;o__Marinisomatales;f__Marinisomataceae;g__Marinisoma;s__
6829	100	0.45	Gradient Boost (General Model)	11	0.913	2822173	303.913	2822173	0.56	2831	1	2822173	d__Bacteria;p__Pseudomonadota;c__Alphaproteobacteria;o__SMXS01;f__SMXS01;g__SMXS01;s__
71390	93	0.02	Gradient Boost (General Model)	11	0.957	923961	298.944	1033792	0.31	1107	2	923961	d__Bacteria;p__Desulfobacterota_D;c__UBA1144;o__UBA1144;f__UBA1144;g__TMED126;s__
7231	95.07	1.02	Gradient Boost (General Model)	11	0.874	2645381	318.9	5254684	0.5	4815	3	2645381	d__Bacteria;p__Planctomycetota;c__Planctomycetia;o__Planctomycetales;f__Planctomycetaceae;g__JABURQ01;s__
7261	95.66	1.28	Gradient Boost (General Model)	11	0.917	3206115	302.533	3206115	0.52	3244	1	3206115	d__Bacteria;p__Pseudomonadota;c__Alphaproteobacteria;o__Rhodospirillales_A;f__JABJKH01;g__;s__
735	94.95	0.01	Gradient Boost (General Model)	11	0.941	1727710	332.438	1727710	0.39	1638	1	1727710	d__Bacteria;p__Margulisbacteria;c__Marinamargulisbacteria;o__UBA817;f__UBA817;g__UBA817;s__
74392	99.93	0.01	Neural Network (Specific Model)	11	0.914	2262219	304.814	2262219	0.57	2267	1	2262219	d__Bacteria;p__Pseudomonadota;c__Alphaproteobacteria;o__Sphingomonadales;f__Sphingomonadaceae;g__Erythrobacter;s__Erythrobacter sp003149575
8083	92.3	0.68	Gradient Boost (General Model)	11	0.876	849455	309.708	3098926	0.5	2925	4	1293532	d__Bacteria;p__Pseudomonadota;c__Gammaproteobacteria;o__Pseudomonadales;f__Pseudohongiellaceae;g__UBA9145;s__UBA9145 sp003483155
